# Metagenomic Profiling of Municipal Drinking Water Microbiomes in an Indian City: Insights into Diversity, Water Quality, and AMR Potential

**DOI:** 10.1101/2025.02.03.636216

**Authors:** Vikas Kumar, Shradha Sharma, Kaomud Tyagi, Barathi Lenin, Aarti Ravindran, Karthik Raman, Inderjeet Tyagi

## Abstract

Monitoring microbial components in drinking water is as essential as tracking its chemical composition. Although traditional culture-based methods provide valuable insight into microbial morphology and behaviour, their scope is restricted to culturable species. With the advent of high-throughput sequencing, we can now detect a wider range of microbes in any ecosystem, along with efficient insights into their functional potential and metabolic capabilities. In this study, metagenomic analyses were performed to fully understand the microbiome of drinking water supplied through public distribution systems in an Indian city. Our findings identified bacteria from the phyla Pseudomonadota, Planctomycetota, Bacteroidota, and Actinomycetota, consistent with previous studies of drinking water microbiomes of other countries. At the species level, *Afipia carboxidovorans, Klebsiella pneumoniae, Pseudomonas aeruginosa, Sphingopyxis macrogoltabida*, and *Variovorax paradoxus* were identified as members of the core microbiome. It was observed that the temperature of the water samples, even as little as a 5ºC increase, influenced the composition and diversity of the microbial communities. No significant correlation was detected between the abundance of microbial species and the metal concentration in the sample. In addition, we traced the distribution of antibiotic resistance genes (ARGs), finding widespread resistance to aminoglycosides, tetracyclines, and macrolides in samples. In particular, ARGs such as adeF and ermR, which are known to be associated with multidrug resistance, were detected. Although this study did not directly assess the pathogenicity or mobility of these genes, their presence in potable water raises potential public health concerns due to the possibility of horizontal gene transfer (HGT) in environmental settings. Therefore, continuous monitoring of antibiotic resistance genes (ARGs) is imperative to accurately evaluate long-term risks and to guide evidence-based water quality management strategies. In summary, this study provides a comprehensive metagenomic overview of drinking water microbiota, ARGs, and water quality, offering a foundation for future surveillance and risk mitigation strategies.
