## Supplementary_Table_1 for "Metagenomic Profiling of Municipal Drinking Water Microbiomes in an Indian City: Insights into Diversity, Water Quality, and AMR Potential"

### Sheet: Metadata
Sample Code	Zones	Ph	Temperature℃	Mg (ppb)	Mn (ppb)	Fe (ppb)	Cu (ppb)	Zn (ppb)	As (ppb)	Cd (ppb)	Hg (ppb)	Pb (ppb)
DW14	West	6.8	31.3	4775.92	0.56	0.1	0.77	0.36	1.46	0.02	0.13	0.01
DW20	West	6.85	31.5	4898.9	3.22	0.38	0.45	6.82	0.73	0	0.06	0
DW11	West	7.2	31.7	5126.15	0.93	7.27	0.86	0.37	1.33	0	0.05	0
DW4	West	7.04	25.6	12903	3.59	23.46	2.33	0.61	1.97	0.09	0	0.04
DW9	West	7.17	25.6	12355.3	2.84	11.06	2.65	2.1	2.27	0.09	0	0.08
DW8	West	7.13	25.5	12502.6	2.81	6.32	2.33	1.27	2	0.07	0	0.03
DW21	South	7.3	32	15957.8	1.05	9.36	0.58	0	1.28	0	0.06	0
DW15	South	7.4	31.5	14052.8	0.99	0	0.27	0	0.74	0	0.04	0
DW18	South	6.9	31.8	4391.08	1.7	3.85	0.77	0.73	0.73	0.02	0.03	0.02
DW16	South	7.05	31.4	4497.98	1.01	0	0.66	0	1.1	0.02	0.02	0
DW19	South	7.5	31.6	7024.4	0.88	1.13	0.66	0	0.56	0	0.01	0
DW6	South	7.06	25.7	12455	3.75	12.99	3.4	6.62	1.64	0.08	0	0.08
DW3	South	7.03	25.6	12967.6	3.28	6.38	2.19	0.91	1.76	0.11	0	0.03
DW5	South	7.03	25.5	13788.2	4.73	5.71	1.99	0.82	1.97	0.04	0	0.02
DW7	South	7.09	25.4	12392.7	2.8	11.069	3.48	12.04	1.72	0.08	0	0.11
DW10	North	7.09	25.8	23454.8	41.82	277.42	11.6	306.99	3.05	0.01	0	1.72
DW2	North	7.04	25.7	13047.3	2.54	8.6	2.43	0.61	2.59	0.09	0	0.05
DW1	North	7.03	25.7	20407.8	1.5	4.82	2	3.51	2.14	0	0	0.03
DW13	East	7.02	31.4	4998.09	0.67	0	0.36	0.26	1.69	0	0.14	0
DW12	East	7.06	31.1	28792.6	105.19	7.88	0.25	51.62	1.12	0.02	0.11	0
DW17	East	6.94	31.7	4662.5	0.73	0	0.74	0.33	1.51	0.02	0.06	0

### Sheet: MAG_stats
Sample_name	Clean_reads	Human_reads	Filtered_reads	Unclassified_reads	%_KRAKEN2_classified_reads	%_classified_at_species_level	Number of Bins			Final Bins
							Metabat2	MaxBin2	CONCOCT	Metawrap 90_5
W1	14492423	25043	14467380	6057181	58.1321	41.9228	44	48	67	9
W2	12789742	42163	12747579	5610199	55.9901	44.0764	41	38	64	10
W3	14725284	32152	14693132	5392741	63.2975	36.7535	44	32	70	11
W4	15790865	31945	15758920	6851975	56.52	43.5385	41	61	97	10
W5	14342635	25384	14317251	7043012	50.8075	49.2585	49	59	94	16
W6	13221702	37555	13184147	6224308	52.7895	47.2783	32	39	69	14
W7	15378163	39163	15339000	7402380	51.7414	48.3246	45	44	63	17
W8	14955132	27295	14927837	6519646	56.3256	43.7343	32	46	67	9
W9	15385401	25269	15360132	7049270	54.1067	45.95	37	45	70	11
W10	14196611	30742	14165869	6309407	55.4605	44.6025	45	45	80	18
W11	32123085	24948	32098137	15257343	52.4666	47.5719	70	95	122	20
W12	29864951	4128	29860823	12252747	58.9671	41.07	62	86	97	18
W13	31939639	3585	31936054	9683886	69.6773	30.351	58	73	78	13
W14	36279667	7610	36272057	12162038	66.47	33.5609	71	88	100	20
W15	26803943	2271	26801672	9146390	65.8738	34.1581	62	67	90	24
W16	27812787	7053	27805734	14384063	48.2694	51.7681	52	57	91	23
W17	32891259	1611	32889648	11381590	65.3946	34.6332	71	75	81	17
W18	36866715	2547	36864168	14571193	60.4733	39.5528	77	70	86	32
W19	30262507	1573	30260934	9279887	69.3338	30.693	68	71	79	22
W20	31333592	34841	31298751	10591154	66.1611	33.8713	63	62	121	20
W21	28385245	6870	28378375	10003570	64.7493	35.2852	63	80	106	24

### Sheet: Taxonomy
Bin	Domain	Phylum	Class	Order	Family	Genus	Species	Completion	Contamination
W1_1	d__Bacteria	p__Pseudomonadota	c__Gammaproteobacteria	o__Pseudomonadales	Pseudomonadaceae	g__Pseudomonas_E	Pseudomonas_E alcaligenes	94.88	0.884
W1_2	d__Bacteria	p__Planctomycetota	c__Planctomycetia	o__Gemmatales	Gemmataceae	g__REEB421		97.72	1.136
W1_3	d__Bacteria	p__Pseudomonadota	c__Alphaproteobacteria	o__Dongiales	Dongiaceae	g__SYSU-D60009		98.01	1.31
W1_4	d__Bacteria	p__Pseudomonadota	c__Alphaproteobacteria	o__Caulobacterales	TH1-2	g__UBA4763	UBA4763 sp002403455	96.15	4.193
W1_5	d__Bacteria	p__Pseudomonadota	c__Alphaproteobacteria	o__Caulobacterales	TH1-2	g__JAKFWI01		96.8	0.324
W1_6	d__Bacteria	p__Pseudomonadota	c__Alphaproteobacteria	o__Acetobacterales	Acetobacteraceae	g__JAIEOP01		98.75	1.537
W1_7	d__Bacteria	p__Pseudomonadota	c__Alphaproteobacteria	o__Sphingomonadales	Sphingomonadaceae	g__Alteraurantiacibacter		95.62	2.456
W1_8	d__Bacteria	p__Pseudomonadota	c__Alphaproteobacteria	o__Rhizobiales	UBA4765	g__UBA4765		94.72	1.027
W1_9	d__Bacteria	p__Pseudomonadota	c__Alphaproteobacteria	o__Rhodobacterales	Rhodobacteraceae	g__CAMBWO01		95.37	2.823
W10_1	d__Bacteria	p__Pseudomonadota	c__Gammaproteobacteria	o__Burkholderiales	Gallionellaceae	g__Sideroxyarcus		97.14	1.369
W10_10	d__Bacteria	p__Pseudomonadota	c__Gammaproteobacteria	o__Burkholderiales	SG8-41	g__Ga0077527	Ga0077527 sp019751125	93.15	0.473
W10_11	d__Bacteria	p__Pseudomonadota	c__Gammaproteobacteria	o__Burkholderiales	Burkholderiaceae_B	g__PCRC01		99.06	0.155
W10_12	d__Bacteria	p__Pseudomonadota	c__Gammaproteobacteria	o__Burkholderiales	Burkholderiaceae	g__SYFN01		91.9	3.271
W10_13	d__Bacteria	p__Pseudomonadota	c__Alphaproteobacteria	o__Rhodobacterales	Rhodobacteraceae	g__JAJNPS01		91.89	3.257
W10_14	d__Bacteria	p__Pseudomonadota	c__Alphaproteobacteria	o__Caulobacterales	TH1-2	g__UBA4763	UBA4763 sp002403455	95.05	1.109
W10_15	d__Bacteria	p__Pseudomonadota	c__Alphaproteobacteria	o__Sphingomonadales	Sphingomonadaceae	g__Novosphingobium	Novosphingobium sp900117425	97.57	2.022
W10_16	d__Bacteria	p__Pseudomonadota	c__Alphaproteobacteria	o__Rickettsiales	UBA1997	g__UBA2645		96.7	0
W10_17	d__Bacteria	p__Pseudomonadota	c__Alphaproteobacteria	o__Sphingomonadales	Sphingomonadaceae	g__Novosphingobium		95.77	1.109
W10_18	d__Bacteria	p__Pseudomonadota	c__Gammaproteobacteria	o__Pseudomonadales	Moraxellaceae	g__Perlucidibaca		90.72	4.231
W10_2	d__Bacteria	p__Pseudomonadota	c__Alphaproteobacteria	o__Rhizobiales	Beijerinckiaceae	g__Bosea	Bosea sp021732895	96.27	0.912
W10_3	d__Bacteria	p__Pseudomonadota	c__Gammaproteobacteria	o__Burkholderiales	Burkholderiaceae_B	g__Limnohabitans_A		94.43	1.039
W10_4	d__Bacteria	p__Bacteroidota	c__Bacteroidia	o__Chitinophagales	Chitinophagaceae	g__UBA3961	UBA3961 sp002385265	98.13	0.311
W10_5	d__Bacteria	p__Verrucomicrobiota	c__Verrucomicrobiae	o__Pedosphaerales	UBA9464	g__CAIWAH01		97.52	3.407
W10_6	d__Bacteria	p__Pseudomonadota	c__Alphaproteobacteria	o__Rhizobiales	UBA4765	g__UBA4765		90.61	0.345
W10_7	d__Bacteria	p__Pseudomonadota	c__Alphaproteobacteria	o__Caulobacterales	Caulobacteraceae	g__Phenylobacterium		99.02	4.415
W10_8	d__Bacteria	p__Planctomycetota	c__Planctomycetia	o__Planctomycetales	Planctomycetaceae	g__TH-plancto1		96.62	2.247
W10_9	d__Bacteria	p__Pseudomonadota	c__Alphaproteobacteria	o__Rhodospirillales	Magnetospirillaceae	g__Magnetospirillum	Magnetospirillum sp023458315	99	2.781
W11_1	d__Bacteria	p__Pseudomonadota	c__Gammaproteobacteria	o__Burkholderiales	Burkholderiaceae	g__Limnobacter	Limnobacter sp001601825	99	0.452
W11_10	d__Bacteria	p__Pseudomonadota	c__Alphaproteobacteria	o__Rhizobiales	Beijerinckiaceae	g__Bosea		96.79	2.037
W11_11	d__Bacteria	p__Pseudomonadota	c__Alphaproteobacteria	o__Caulobacterales	Hyphomonadaceae	g__UBA7672		98.16	4.434
W11_12	d__Bacteria	p__Bacteroidota	c__Bacteroidia	o__Chitinophagales	Chitinophagaceae	g__Lacibacter		100	0.41
W11_13	d__Bacteria	p__Pseudomonadota	c__Alphaproteobacteria	o__Sphingomonadales	Sphingomonadaceae	g__Sphingorhabdus_B	Sphingorhabdus_B sp023262005	93.38	3.077
W11_14	d__Bacteria	p__Bacteroidota	c__Bacteroidia	o__Chitinophagales	Chitinophagaceae	g__Sediminibacterium		94.89	0.262
W11_15	d__Bacteria	p__Pseudomonadota	c__Alphaproteobacteria	o__Rhodobacterales	Rhodobacteraceae	g__Gemmobacter_B		95.58	0.947
W11_16	d__Bacteria	p__Pseudomonadota	c__Alphaproteobacteria	o__Rhizobiales	UBA4765	g__UBA4765		95.2	0.215
W11_17	d__Bacteria	p__Actinomycetota	c__Actinomycetia	o__Mycobacteriales	Mycobacteriaceae	g__Mycobacterium	Mycobacterium sp018882965	94.03	2.122
W11_18	d__Bacteria	p__Pseudomonadota	c__Alphaproteobacteria	o__Sphingomonadales	Sphingomonadaceae	g__Novosphingobium		98.43	2.758
W11_19	d__Bacteria	p__Acidobacteriota	c__Blastocatellia	o__Pyrinomonadales	Pyrinomonadaceae	g__OLB17		96.58	0.961
W11_2	d__Bacteria	p__Pseudomonadota	c__Alphaproteobacteria	o__Rhizobiales	Beijerinckiaceae	g__28-YEA-48		97.75	0.557
W11_20	d__Bacteria	p__Pseudomonadota	c__Gammaproteobacteria	o__Burkholderiales	SG8-41	g__Ga0077527	Ga0077527 sp019751125	99.36	1.199
W11_3	d__Bacteria	p__Bacteroidota	c__Bacteroidia	o__Chitinophagales	Chitinophagaceae	g__UBA3961	UBA3961 sp002385265	99.26	0.273
W11_4	d__Bacteria	p__Pseudomonadota	c__Alphaproteobacteria	o__Caulobacterales	Caulobacteraceae	g__Phenylobacterium		98.43	4.642
W11_5	d__Bacteria	p__Pseudomonadota	c__Alphaproteobacteria	o__Rhizobiales	Hyphomicrobiaceae	g__Hyphomicrobium_B		99.05	1.142
W11_6	d__Bacteria	p__Pseudomonadota	c__Alphaproteobacteria	o__Caedimonadales	UBA1908	g__JACESU01		94.62	0.293
W11_7	d__Bacteria	p__Pseudomonadota	c__Gammaproteobacteria	o__Nevskiales	Nevskiaceae	g__Panacagrimonas		97.24	2.261
W11_8	d__Bacteria	p__Actinomycetota	c__Actinomycetia	o__Propionibacteriales	Nocardioidaceae	g__Aeromicrobium	Aeromicrobium erythreum	99.11	2.115
W11_9	d__Bacteria	p__Bacteroidota	c__Bacteroidia	o__Chitinophagales	Saprospiraceae	g__M3007		96.28	0.99
W12_1	d__Bacteria	p__Bacteroidota	c__Bacteroidia	o__Chitinophagales	Chitinophagaceae	g__JJ008		99.5	0.492
W12_10	d__Bacteria	p__Pseudomonadota	c__Alphaproteobacteria	o__Sphingomonadales	Sphingomonadaceae	g__Sphingorhabdus_B	Sphingorhabdus_B sp023262005	98.39	0.365
W12_11	d__Bacteria	p__Desulfobacterota_B	c__Binatia	o__UBA12015	UBA12015	g__VGTK01		93.09	2.58
W12_12	d__Bacteria	p__Bdellovibrionota	c__Bdellovibrionia	o__Bdellovibrionales	Bdellovibrionaceae	g__UBA2316		95.01	2.579
W12_13	d__Bacteria	p__Pseudomonadota	c__Alphaproteobacteria	o__Caulobacterales	TH1-2	g__Vitreimonas		90.08	2.396
W12_14	d__Bacteria	p__Pseudomonadota	c__Alphaproteobacteria	o__Rhizobiales	Hyphomicrobiaceae	g__Hyphomicrobium_C	Hyphomicrobium_C zavarzinii	99.59	0.844
W12_15	d__Bacteria	p__Pseudomonadota	c__Gammaproteobacteria	o__Burkholderiales	Burkholderiaceae	g__Limnobacter		99.43	0.623
W12_16	d__Bacteria	p__Bacteroidota	c__Bacteroidia	o__Chitinophagales	Chitinophagaceae	g__Sediminibacterium		98.22	0.492
W12_17	d__Bacteria	p__Actinomycetota	c__Actinomycetia	o__Mycobacteriales	Mycobacteriaceae	g__Mycobacterium	Mycobacterium cosmeticum	97.79	1.56
W12_18	d__Bacteria	p__Pseudomonadota	c__Alphaproteobacteria	o__Sphingomonadales	Sphingomonadaceae	g__JAEZQR01		96.3	1.086
W12_2	d__Bacteria	p__Pseudomonadota	c__Gammaproteobacteria	o__Pseudomonadales	Pseudomonadaceae	g__Pseudomonas_F	Pseudomonas_F furukawaii	97.88	2.254
W12_3	d__Bacteria	p__Actinomycetota	c__Thermoleophilia	o__Solirubrobacterales	JACPNS01	g__JACPNS01		94.82	1.724
W12_4	d__Bacteria	p__Bacteroidota	c__Bacteroidia	o__Chitinophagales	Chitinophagaceae	g__Sediminibacterium		99.5	0.301
W12_5	d__Bacteria	p__Pseudomonadota	c__Alphaproteobacteria	o__Rhodobacterales	Rhodobacteraceae	g__Tabrizicola_A		99.03	0.372
W12_6	d__Bacteria	p__Acidobacteriota	c__Blastocatellia	o__Pyrinomonadales	Pyrinomonadaceae	g__JAFDVJ01		96.58	3.466
W12_7	d__Bacteria	p__Pseudomonadota	c__Gammaproteobacteria	o__Burkholderiales	Burkholderiaceae_B	g__Limnohabitans_A		99.81	1.177
W12_8	d__Bacteria	p__Pseudomonadota	c__Alphaproteobacteria	o__Sphingomonadales	Sphingomonadaceae	g__Novosphingobium		99.07	0.113
W12_9	d__Bacteria	p__Pseudomonadota	c__Alphaproteobacteria	o__Caulobacterales	Caulobacteraceae	g__Brevundimonas		99.42	2.034
W13_1	d__Bacteria	p__Pseudomonadota	c__Alphaproteobacteria	o__Sphingomonadales	Sphingomonadaceae	g__Hankyongella	Hankyongella ginsenosidimutans	99.13	0
W13_10	d__Bacteria	p__Pseudomonadota	c__Alphaproteobacteria	o__Caulobacterales	Hyphomonadaceae	g__UBA7672		91.72	2.435
W13_11	d__Bacteria	p__Pseudomonadota	c__Alphaproteobacteria	o__SMXQ01	SMXQ01	g__CAMAVH01		96.37	1.018
W13_12	d__Bacteria	p__Pseudomonadota	c__Alphaproteobacteria	o__Sphingomonadales	Sphingomonadaceae	g__Sphingomonas	Sphingomonas sp002403415	95.86	0.502
W13_13	d__Bacteria	p__Pseudomonadota	c__Gammaproteobacteria	o__Burkholderiales	Burkholderiaceae	g__Limnobacter	Limnobacter sp001601825	99	2.222
W13_2	d__Bacteria	p__Pseudomonadota	c__Gammaproteobacteria	o__Burkholderiales	SG8-41	g__Ga0077527	Ga0077527 sp019751125	93.45	2.959
W13_3	d__Bacteria	p__Pseudomonadota	c__Alphaproteobacteria	o__Rhodobacterales	Rhodobacteraceae	g__Tabrizicola		96.78	0.743
W13_4	d__Bacteria	p__Pseudomonadota	c__Gammaproteobacteria	o__Burkholderiales	Burkholderiaceae_B	g__Hydrogenophaga	Hydrogenophaga sp011388215	92.22	1.168
W13_5	d__Bacteria	p__Pseudomonadota	c__Alphaproteobacteria	o__Sphingomonadales	Sphingomonadaceae	g__Sphingorhabdus_B	Sphingorhabdus_B contaminans	92.72	1.864
W13_6	d__Bacteria	p__Pseudomonadota	c__Alphaproteobacteria	o__Sphingomonadales	Sphingomonadaceae	g__Sphingomonas	Sphingomonas koreensis	95.67	2.809
W13_7	d__Bacteria	p__Bacteroidota	c__Bacteroidia	o__Chitinophagales	Chitinophagaceae	g__Sediminibacterium		99.5	0.027
W13_8	d__Bacteria	p__Pseudomonadota	c__Alphaproteobacteria	o__Rhizobiales	UBA4765	g__UBA4765		95.99	2.288
W13_9	d__Bacteria	p__Pseudomonadota	c__Alphaproteobacteria	o__Caulobacterales	TH1-2	g__UBA4763	UBA4763 sp002403455	97.88	0.034
W14_1	d__Bacteria	p__Planctomycetota	c__Planctomycetia	o__Planctomycetales	Planctomycetaceae	g__SXKJ01		97.81	3.37
W14_10	d__Bacteria	p__Pseudomonadota	c__Alphaproteobacteria	o__Rhizobiales	Beijerinckiaceae	g__Methylobacterium	Methylobacterium suomiense	95.92	1.201
W14_11	d__Bacteria	p__Pseudomonadota	c__Alphaproteobacteria	o__Sphingomonadales	Sphingomonadaceae	g__Sphingobium	Sphingobium yanoikuyae	91.63	1.503
W14_12	d__Bacteria	p__Actinomycetota	c__Thermoleophilia	o__Solirubrobacterales	JACPNS01	g__JACPNS01		96.55	0.862
W14_13	d__Bacteria	p__Pseudomonadota	c__Gammaproteobacteria	o__Burkholderiales	Burkholderiaceae	g__Limnobacter	Limnobacter sp002954425	90.42	1.617
W14_14	d__Bacteria	p__Desulfobacterota_B	c__Binatia	o__UBA12015	UBA12015	g__VGTK01		93.41	2.419
W14_15	d__Bacteria	p__Actinomycetota	c__Actinomycetia	o__Propionibacteriales	Nocardioidaceae	g__Marmoricola		98.96	1.986
W14_16	d__Bacteria	p__Planctomycetota	c__Phycisphaerae	o__Phycisphaerales	UBA1924	g__F1-120-MAGs238	F1-120-MAGs238 sp018968885	97.72	3.409
W14_17	d__Bacteria	p__Pseudomonadota	c__Alphaproteobacteria	o__Rhizobiales	Beijerinckiaceae	g__Rhabdaerophilum		93.85	2.507
W14_18	d__Bacteria	p__Pseudomonadota	c__Alphaproteobacteria	o__Rhodobacterales	Rhodobacteraceae	g__Tabrizicola		96.13	0.528
W14_19	d__Bacteria	p__Pseudomonadota	c__Alphaproteobacteria	o__Rhizobiales	UBA4765	g__UBA4765		93.14	0.397
W14_2	d__Bacteria	p__Pseudomonadota	c__Alphaproteobacteria	o__Rhizobiales	Hyphomicrobiaceae	g__Hyphomicrobium_B		99.59	1.861
W14_20	d__Bacteria	p__Pseudomonadota	c__Gammaproteobacteria	o__Pseudomonadales	Pseudomonadaceae	g__Pseudomonas_E	Pseudomonas_E alcaligenes	91.24	3.022
W14_3	d__Bacteria	p__Bacteroidota	c__Bacteroidia	o__AKYH767	Palsa-965	g__GCA-2737665		99.52	1.984
W14_4	d__Bacteria	p__Pseudomonadota	c__Alphaproteobacteria	o__Pelagibacterales	Pelagibacteraceae	g__Fonsibacter	Fonsibacter ubiquis	92.77	3.794
W14_5	d__Bacteria	p__Pseudomonadota	c__Gammaproteobacteria	o__Burkholderiales	Rhodocyclaceae	g__Methyloversatilis	Methyloversatilis universalis	94	1.753
W14_6	d__Bacteria	p__Planctomycetota	c__Planctomycetia	o__Planctomycetales	Planctomycetaceae	g__SXXK01		96.55	0
W14_7	d__Bacteria	p__Gemmatimonadota	c__Gemmatimonadetes	o__Gemmatimonadales	Gemmatimonadaceae	g__Gemmatimonas	Gemmatimonas sp016741895	95.6	4.395
W14_8	d__Bacteria	p__Pseudomonadota	c__Alphaproteobacteria	o__Sphingomonadales	Sphingomonadaceae	g__Hankyongella	Hankyongella ginsenosidimutans	93.69	2.173
W14_9	d__Bacteria	p__Planctomycetota	c__Planctomycetia	o__Pirellulales	UBA1268	g__QWPN01	QWPN01 sp003488325	93.44	0.067
W15_1	d__Bacteria	p__Pseudomonadota	c__Alphaproteobacteria	o__Sphingomonadales	Sphingomonadaceae	g__Sphingorhabdus_B	Sphingorhabdus_B sp023262005	96.48	1.228
W15_10	d__Bacteria	p__Pseudomonadota	c__Alphaproteobacteria	o__Rhizobiales	Hyphomicrobiaceae	g__JAKAXS01		90.22	1.209
W15_11	d__Bacteria	p__Pseudomonadota	c__Alphaproteobacteria	o__Rhizobiales	UBA4765	g__UBA4765		96.94	2.689
W15_12	d__Bacteria	p__Pseudomonadota	c__Alphaproteobacteria	o__Rhodobacterales	Rhodobacteraceae	g__		97.68	1.818
W15_13	d__Bacteria	p__Pseudomonadota	c__Alphaproteobacteria	o__Rhizobiales	Beijerinckiaceae	g__28-YEA-48		97.91	2.009
W15_14	d__Bacteria	p__Bdellovibrionota	c__Bacteriovoracia	o__Bacteriovoracales	Bacteriovoracaceae	g__		90.77	1.785
W15_15	d__Bacteria	p__Pseudomonadota	c__Gammaproteobacteria	o__Pseudomonadales	Pseudomonadaceae	g__Pseudomonas_E	Pseudomonas_E asiatica	90.01	1.141
W15_16	d__Bacteria	p__Actinomycetota	c__Actinomycetia	o__Propionibacteriales	Nocardioidaceae	g__Nocardioides	Nocardioides simplex	98.7	0.777
W15_17	d__Bacteria	p__Actinomycetota	c__Thermoleophilia	o__Solirubrobacterales	JACPNS01	g__JACPNS01		90.94	0
W15_18	d__Bacteria	p__Pseudomonadota	c__Alphaproteobacteria	o__Sphingomonadales	Sphingomonadaceae	g__Novosphingobium		99.57	2.161
W15_19	d__Bacteria	p__Planctomycetota	c__Planctomycetia	o__Planctomycetales	Planctomycetaceae	g__TH-plancto1		98.87	2.808
W15_2	d__Bacteria	p__Pseudomonadota	c__Alphaproteobacteria	o__Caulobacterales	Caulobacteraceae	g__Brevundimonas		93.35	0
W15_20	d__Bacteria	p__Pseudomonadota	c__Gammaproteobacteria	o__Pseudomonadales	Moraxellaceae	g__Acinetobacter	Acinetobacter indicus	99.93	0.273
W15_21	d__Bacteria	p__Nitrospirota	c__Nitrospiria	o__Nitrospirales	Nitrospiraceae	g__Nitrospira_F	Nitrospira_F sp900696515	94.54	4.772
W15_22	d__Bacteria	p__Bdellovibrionota	c__UBA1018	o__CAIPTA01	CAIPTA01	g__JAKFYM01		92.68	0.892
W15_23	d__Bacteria	p__Pseudomonadota	c__Alphaproteobacteria	o__Reyranellales	Reyranellaceae	g__Vineibacter		99	2.518
W15_24	d__Bacteria	p__Pseudomonadota	c__Alphaproteobacteria	o__Rhizobiales	UBA4765	g__UBA4765		94.09	3.955
W15_3	d__Bacteria	p__Bacteroidota	c__Bacteroidia	o__Chitinophagales	Chitinophagaceae	g__		96.19	1.647
W15_4	d__Bacteria	p__Bdellovibrionota	c__Bdellovibrionia	o__Bdellovibrionales	Bdellovibrionaceae	g__Pseudobdellovibrio		99.09	0.9
W15_5	d__Bacteria	p__Actinomycetota	c__Thermoleophilia	o__Solirubrobacterales	Solirubrobacteraceae	g__Patulibacter		96.15	0.854
W15_6	d__Bacteria	p__Pseudomonadota	c__Gammaproteobacteria	o__Burkholderiales	SG8-41	g__Ga0077527		94.71	2.216
W15_7	d__Bacteria	p__Pseudomonadota	c__Alphaproteobacteria	o__Caulobacterales	Caulobacteraceae	g__Brevundimonas		90.62	4.166
W15_8	d__Bacteria	p__Pseudomonadota	c__Alphaproteobacteria	o__Rhizobiales	Beijerinckiaceae	g__Bosea		94.98	1.88
W15_9	d__Bacteria	p__Planctomycetota	c__Planctomycetia	o__Planctomycetales	Planctomycetaceae	g__JAKFVC01		94.51	3.448
W16_1	d__Bacteria	p__Pseudomonadota	c__Gammaproteobacteria	o__Burkholderiales	Burkholderiaceae	g__Limnobacter		98.6	0
W16_10	d__Bacteria	p__Actinomycetota	c__Actinomycetia	o__Propionibacteriales	Nocardioidaceae	g__Nocardioides	Nocardioides sp009701885	96.38	2.146
W16_11	d__Bacteria	p__Bacteroidota	c__Bacteroidia	o__Chitinophagales	Saprospiraceae	g__Haliscomenobacter		99.49	2.525
W16_12	d__Bacteria	p__Pseudomonadota	c__Alphaproteobacteria	o__Rhodobacterales	Rhodobacteraceae	g__Tabrizicola		99.48	0.984
W16_13	d__Bacteria	p__Pseudomonadota	c__Alphaproteobacteria	o__Ferrovibrionales	Ferrovibrionaceae	g__SYSU-D60015		100	0.708
W16_14	d__Bacteria	p__Pseudomonadota	c__Alphaproteobacteria	o__Rhizobiales	UBA4765	g__UBA4765		96.94	0.949
W16_15	d__Bacteria	p__Planctomycetota	c__Planctomycetia	o__Planctomycetales	Planctomycetaceae	g__DSVQ01		97.75	2.247
W16_16	d__Bacteria	p__Bacteroidota	c__Bacteroidia	o__Chitinophagales	Chitinophagaceae	g__Lacibacter		100	0.246
W16_17	d__Bacteria	p__Bacteroidota	c__Bacteroidia	o__Flavobacteriales	UA16	g__JADLBA01		97.22	1.527
W16_18	d__Bacteria	p__Bacteroidota	c__Bacteroidia	o__Chitinophagales	Saprospiraceae	g__M3007		98.51	2.475
W16_19	d__Bacteria	p__Pseudomonadota	c__Gammaproteobacteria	o__Burkholderiales	Burkholderiaceae	g__Limnobacter	Limnobacter sp002954425	98.17	0.213
W16_2	d__Bacteria	p__Verrucomicrobiota	c__Verrucomicrobiae	o__Chthoniobacterales	UBA6821	g__CAIWMF01		97.63	1.351
W16_20	d__Bacteria	p__Pseudomonadota	c__Alphaproteobacteria	o__Rhizobiales	Hyphomicrobiaceae	g__		97.17	4.072
W16_21	d__Bacteria	p__Planctomycetota	c__Planctomycetia	o__Planctomycetales	Planctomycetaceae	g__		99.46	2.247
W16_22	d__Bacteria	p__Actinomycetota	c__Actinomycetia	o__Propionibacteriales	Nocardioidaceae	g__Marmoricola		99.48	0.561
W16_23	d__Bacteria	p__Pseudomonadota	c__Gammaproteobacteria	o__Pseudomonadales	Pseudomonadaceae	g__Stutzerimonas	Stutzerimonas frequens	100	0.956
W16_3	d__Bacteria	p__Myxococcota	c__UBA796	o__UBA796	CAJQPC01	g__JADKFE01	JADKFE01 sp023150845	94.51	1.935
W16_4	d__Bacteria	p__Pseudomonadota	c__Alphaproteobacteria	o__Rhizobiales	Hyphomicrobiaceae	g__Hyphomicrobium_C	Hyphomicrobium_C zavarzinii	95.52	0.844
W16_5	d__Bacteria	p__Myxococcota	c__Polyangia	o__Nannocystales	Nannocystaceae	g__		97.74	3.804
W16_6	d__Bacteria	p__Actinomycetota	c__Actinomycetia	o__Actinomycetales	Microbacteriaceae	g__Chryseoglobus		97.6	1.082
W16_7	d__Bacteria	p__Myxococcota	c__Polyangia	o__Polyangiales	Polyangiaceae	g__Polyangium		94.63	4.055
W16_8	d__Bacteria	p__Pseudomonadota	c__Alphaproteobacteria	o__Rhizobiales	UBA4765	g__UBA4765		91.62	1.065
W16_9	d__Bacteria	p__Pseudomonadota	c__Alphaproteobacteria	o__Sphingomonadales	Sphingomonadaceae	g__Sphingopyxis	Sphingopyxis sp003609835	96.84	0.843
W17_1	d__Bacteria	p__Pseudomonadota	c__Alphaproteobacteria	o__Rhizobiales	Beijerinckiaceae	g__Rhabdaerophilum		93.77	0.843
W17_10	d__Bacteria	p__Pseudomonadota	c__Alphaproteobacteria	o__Rhodobacterales	Rhodobacteraceae	g__Gemmobacter_B		98.42	0.707
W17_11	d__Bacteria	p__Pseudomonadota	c__Alphaproteobacteria	o__Rhizobiales	Hyphomicrobiaceae	g__		91.46	1.512
W17_12	d__Bacteria	p__Pseudomonadota	c__Alphaproteobacteria	o__Sphingomonadales	Sphingomonadaceae	g__Sphingorhabdus_B	Sphingorhabdus_B sp023262005	99.07	0.796
W17_13	d__Bacteria	p__Pseudomonadota	c__Alphaproteobacteria	o__Rhizobiales	Hyphomicrobiaceae	g__AWTP1-13		97.8	0.558
W17_14	d__Bacteria	p__Pseudomonadota	c__Alphaproteobacteria	o__Rhizobiales	Beijerinckiaceae	g__28-YEA-48		98.45	3.404
W17_15	d__Bacteria	p__Pseudomonadota	c__Alphaproteobacteria	o__Rhizobiales	Hyphomicrobiaceae	g__Hyphomicrobium_B		98.18	1.935
W17_16	d__Bacteria	p__Pseudomonadota	c__Alphaproteobacteria	o__Rhodobacterales	Rhodobacteraceae	g__Tabrizicola		97.81	1.262
W17_17	d__Bacteria	p__Pseudomonadota	c__Alphaproteobacteria	o__Rhizobiales	Beijerinckiaceae	g__JADCCX01		93.16	4.702
W17_2	d__Bacteria	p__Planctomycetota	c__Planctomycetia	o__Planctomycetales	Planctomycetaceae	g__TH-plancto1		98.87	3.013
W17_3	d__Bacteria	p__Pseudomonadota	c__Alphaproteobacteria	o__Sphingomonadales	Sphingomonadaceae	g__Sphingopyxis	Sphingopyxis sp014595975	97.19	2.385
W17_4	d__Bacteria	p__Actinomycetota	c__Actinomycetia	o__Actinomycetales	Microbacteriaceae	g__Chryseoglobus		98.42	0.252
W17_5	d__Bacteria	p__Pseudomonadota	c__Gammaproteobacteria	o__Burkholderiales	Burkholderiaceae_B	g__Hydrogenophaga		96.17	4.75
W17_6	d__Bacteria	p__Pseudomonadota	c__Alphaproteobacteria	o__Caulobacterales	TH1-2	g__UBA4763	UBA4763 sp002403455	97.18	1.136
W17_7	d__Bacteria	p__Pseudomonadota	c__Alphaproteobacteria	o__Rhizobiales	UBA4765	g__UBA4765		93.93	0.028
W17_8	d__Bacteria	p__Pseudomonadota	c__Gammaproteobacteria	o__Burkholderiales	Burkholderiaceae_B	g__Ramlibacter		93.66	0.623
W17_9	d__Bacteria	p__Bdellovibrionota	c__Bdellovibrionia	o__Bdellovibrionales	Bdellovibrionaceae	g__Pseudobdellovibrio		99.09	0.9
W18_1	d__Bacteria	p__Pseudomonadota	c__Alphaproteobacteria	o__Rhizobiales	Hyphomicrobiaceae	g__Hyphomicrobium_B		99.79	0.524
W18_10	d__Bacteria	p__Pseudomonadota	c__Alphaproteobacteria	o__Sphingomonadales	Sphingomonadaceae	g__Erythrobacter	Erythrobacter sp001556995	95.14	4.92
W18_11	d__Bacteria	p__Planctomycetota	c__Planctomycetia	o__Planctomycetales	Planctomycetaceae	g__DSVQ01		98.87	1.123
W18_12	d__Bacteria	p__Pseudomonadota	c__Alphaproteobacteria	o__Rhizobiales	Beijerinckiaceae	g__Bosea	Bosea sp021732895	98.74	0.29
W18_13	d__Bacteria	p__Pseudomonadota	c__Alphaproteobacteria	o__Rhodobacterales	Rhodobacteraceae	g__		90.19	2.457
W18_14	d__Bacteria	p__Pseudomonadota	c__Gammaproteobacteria	o__Pseudomonadales	Pseudomonadaceae	g__Stutzerimonas	Stutzerimonas stutzeri	99.45	0.546
W18_15	d__Bacteria	p__Pseudomonadota	c__Alphaproteobacteria	o__Caulobacterales	TH1-2	g__JAKFWI01		96.15	2.02
W18_16	d__Bacteria	p__Pseudomonadota	c__Alphaproteobacteria	o__Rhodobacterales	Rhodobacteraceae	g__G019454225		97.57	1.363
W18_17	d__Bacteria	p__Bacteroidota	c__Bacteroidia	o__Flavobacteriales	Crocinitomicaceae	g__Fluviicola		95.82	0.54
W18_18	d__Bacteria	p__Pseudomonadota	c__Gammaproteobacteria	o__Burkholderiales	Burkholderiaceae	g__Limnobacter		99.43	0.879
W18_19	d__Bacteria	p__Planctomycetota	c__Planctomycetia	o__Planctomycetales	Planctomycetaceae	g__SXKJ01		97.65	1.225
W18_2	d__Bacteria	p__Pseudomonadota	c__Alphaproteobacteria	o__Rhizobiales	UBA4765	g__UBA4765		96.94	2.478
W18_20	d__Bacteria	p__Planctomycetota	c__Planctomycetia	o__Planctomycetales	Planctomycetaceae	g__TH-plancto1		91.09	2.247
W18_21	d__Bacteria	p__Planctomycetota	c__Planctomycetia	o__Planctomycetales	Planctomycetaceae	g__TH-plancto1		97.75	2.808
W18_22	d__Bacteria	p__Pseudomonadota	c__Alphaproteobacteria	o__Rhizobiales	Hyphomicrobiaceae	g__Hyphomicrobium_C		92.6	0.282
W18_23	d__Bacteria	p__Bacteroidota	c__Bacteroidia	o__Chitinophagales	Chitinophagaceae	g__Sediminibacterium	Sediminibacterium sp012270485	96.33	3.968
W18_24	d__Bacteria	p__Pseudomonadota	c__Gammaproteobacteria	o__Burkholderiales	Burkholderiaceae	g__Limnobacter	Limnobacter sp001601825	94.11	1.495
W18_25	d__Bacteria	p__Pseudomonadota	c__Gammaproteobacteria	o__Nevskiales	Nevskiaceae	g__Hydrocarboniphaga	Hydrocarboniphaga daqingensis	99.63	0.966
W18_26	d__Bacteria	p__Actinomycetota	c__Actinomycetia	o__Propionibacteriales	Nocardioidaceae	g__Aeromicrobium	Aeromicrobium erythreum	97.15	1.468
W18_27	d__Bacteria	p__Pseudomonadota	c__Gammaproteobacteria	o__Burkholderiales	Burkholderiaceae_B	g__Limnohabitans_A		97.25	0.233
W18_28	d__Bacteria	p__Actinomycetota	c__Actinomycetia	o__Mycobacteriales	Mycobacteriaceae	g__Mycobacterium		99.15	1.94
W18_29	d__Bacteria	p__Pseudomonadota	c__Alphaproteobacteria	o__Rhizobiales	UBA4765	g__UBA4765		96.62	0.186
W18_3	d__Bacteria	p__Pseudomonadota	c__Gammaproteobacteria	o__Burkholderiales	Rhodocyclaceae	g__Methyloversatilis	Methyloversatilis discipulorum_A	93.87	1.22
W18_30	d__Bacteria	p__Pseudomonadota	c__Gammaproteobacteria	o__Legionellales	Legionellaceae	g__		95.34	0.193
W18_31	d__Bacteria	p__Pseudomonadota	c__Alphaproteobacteria	o__Rhizobiales	Beijerinckiaceae	g__28-YEA-48		90.59	4.082
W18_32	d__Bacteria	p__Pseudomonadota	c__Alphaproteobacteria	o__Rhodobacterales	Rhodobacteraceae	g__Fuscibacter		98.12	3.886
W18_4	d__Bacteria	p__Pseudomonadota	c__Alphaproteobacteria	o__Sphingomonadales	Sphingomonadaceae	g__Rhizorhabdus		96.38	1.357
W18_5	d__Bacteria	p__Pseudomonadota	c__Gammaproteobacteria	o__Burkholderiales	SG8-41	g__Ga0077527	Ga0077527 sp019751125	96.52	0.964
W18_6	d__Bacteria	p__Bacteroidota	c__Bacteroidia	o__Chitinophagales	Chitinophagaceae	g__UBA3961	UBA3961 sp002385265	91.37	0.246
W18_7	d__Bacteria	p__Pseudomonadota	c__Alphaproteobacteria	o__Sphingomonadales	Sphingomonadaceae	g__Sphingomonas	Sphingomonas sp002403415	98.63	0.024
W18_8	d__Bacteria	p__Actinomycetota	c__Actinomycetia	o__Mycobacteriales	Mycobacteriaceae	g__Mycobacterium		96.74	2.622
W18_9	d__Bacteria	p__Pseudomonadota	c__Gammaproteobacteria	o__Burkholderiales	Burkholderiaceae_B	g__JAHBZM01		98.59	0.934
W19_1	d__Bacteria	p__Bacteroidota	c__Bacteroidia	o__Chitinophagales	Chitinophagaceae	g__Sediminibacterium		99.01	0
W19_10	d__Bacteria	p__Bacteroidota	c__Bacteroidia	o__Chitinophagales	Chitinophagaceae	g__Sediminibacterium	Sediminibacterium sp012270485	99.5	0.519
W19_11	d__Bacteria	p__Actinomycetota	c__Actinomycetia	o__Propionibacteriales	Nocardioidaceae	g__Aeromicrobium	Aeromicrobium erythreum	98.96	0.69
W19_12	d__Bacteria	p__Pseudomonadota	c__Alphaproteobacteria	o__Rhodobacterales	Rhodobacteraceae	g__Gemmobacter_B		97.81	0.404
W19_13	d__Bacteria	p__Pseudomonadota	c__Alphaproteobacteria	o__Rhizobiales	Hyphomicrobiaceae	g__		92.37	2.674
W19_14	d__Bacteria	p__Pseudomonadota	c__Alphaproteobacteria	o__Caulobacterales	Caulobacteraceae	g__Phenylobacterium		98.91	1.597
W19_15	d__Bacteria	p__Pseudomonadota	c__Alphaproteobacteria	o__Rhizobiales	Xanthobacteraceae	g__Bradyrhizobium	Bradyrhizobium sp003020075	99.11	1.026
W19_16	d__Bacteria	p__Pseudomonadota	c__Alphaproteobacteria	o__Rhizobiales	Hyphomicrobiaceae	g__Hyphomicrobium_C		97.44	2.177
W19_17	d__Bacteria	p__Chlamydiota	c__Chlamydiia	o__2-12-FULL-49-11	2-12-FULL-49-11	g__		93.24	0
W19_18	d__Bacteria	p__Actinomycetota	c__Actinomycetia	o__Actinomycetales	Microbacteriaceae	g__Microbacterium		90.11	0.774
W19_19	d__Bacteria	p__Pseudomonadota	c__Gammaproteobacteria	o__Burkholderiales	Burkholderiaceae	g__Limnobacter		99.43	0.452
W19_2	d__Bacteria	p__Pseudomonadota	c__Alphaproteobacteria	o__Sphingomonadales	Sphingomonadaceae	g__Sphingopyxis		98.14	0.702
W19_20	d__Bacteria	p__Pseudomonadota	c__Alphaproteobacteria	o__Caulobacterales	TH1-2	g__UBA4763	UBA4763 sp002403455	94.15	0.649
W19_21	d__Bacteria	p__Pseudomonadota	c__Gammaproteobacteria	o__Burkholderiales	Burkholderiaceae	g__Limnobacter	Limnobacter sp002954425	95.98	0.773
W19_22	d__Bacteria	p__Planctomycetota	c__Planctomycetia	o__Planctomycetales	Planctomycetaceae	g__SXXK01		94.25	0
W19_3	d__Bacteria	p__Pseudomonadota	c__Alphaproteobacteria	o__Rhizobiales	UBA4765	g__UBA4765		90.61	0.186
W19_4	d__Bacteria	p__Pseudomonadota	c__Alphaproteobacteria	o__Rhodobacterales	Rhodobacteraceae	g__TMP-24		91.73	0.378
W19_5	d__Bacteria	p__Pseudomonadota	c__Alphaproteobacteria	o__Sphingomonadales	Sphingomonadaceae	g__Sphingomonas	Sphingomonas sp002403415	97.1	0.433
W19_6	d__Bacteria	p__Pseudomonadota	c__Alphaproteobacteria	o__Rhizobiales	Hyphomicrobiaceae	g__Hyphomicrobium_B		97.29	2.54
W19_7	d__Bacteria	p__Pseudomonadota	c__Alphaproteobacteria	o__Rhizobiales	Rhizobiaceae	g__FKL33		98.83	0.193
W19_8	d__Bacteria	p__Pseudomonadota	c__Alphaproteobacteria	o__Sphingomonadales	Sphingomonadaceae	g__Sphingomonas		96.56	1.584
W19_9	d__Bacteria	p__Pseudomonadota	c__Alphaproteobacteria	o__Rhizobiales	UBA4765	g__UBA4765		92.2	4.364
W2_1	d__Bacteria	p__Pseudomonadota	c__Alphaproteobacteria	o__Caulobacterales	TH1-2	g__JAKFWI01		96.8	0.649
W2_10	d__Bacteria	p__Pseudomonadota	c__Alphaproteobacteria	o__Rhizobiales	UBA4765	g__UBA4765	UBA4765 sp002365175	91.17	1.136
W2_2	d__Bacteria	p__Bacteroidota	c__Bacteroidia	o__Chitinophagales	Chitinophagaceae	g__Sediminibacterium		99.5	0
W2_3	d__Bacteria	p__Pseudomonadota	c__Alphaproteobacteria	o__Caulobacterales	TH1-2	g__UBA4763	UBA4763 sp002403455	97.29	0.855
W2_4	d__Bacteria	p__Pseudomonadota	c__Alphaproteobacteria	o__Rhizobiales	UBA4765	g__UBA4765		91.87	0.844
W2_5	d__Bacteria	p__Pseudomonadota	c__Gammaproteobacteria	o__Nevskiales	Nevskiaceae	g__Hydrocarboniphaga		99.41	3.725
W2_6	d__Bacteria	p__Pseudomonadota	c__Alphaproteobacteria	o__Sphingomonadales	Sphingomonadaceae	g__Hankyongella		94.79	0.231
W2_7	d__Bacteria	p__Pseudomonadota	c__Alphaproteobacteria	o__Acetobacterales	Acetobacteraceae	g__Rhodovarius		98.5	0.248
W2_8	d__Bacteria	p__Pseudomonadota	c__Alphaproteobacteria	o__Rhizobiales	Beijerinckiaceae	g__Bosea	Bosea sp021732895	97.64	0.505
W2_9	d__Bacteria	p__Pseudomonadota	c__Alphaproteobacteria	o__Rhodobacterales	Rhodobacteraceae	g__G019454225		98.99	2.121
W20_1	d__Bacteria	p__Pseudomonadota	c__Alphaproteobacteria	o__Sphingomonadales	Sphingomonadaceae	g__Sphingomonas	Sphingomonas sp002403415	98.97	0.934
W20_10	d__Bacteria	p__Bdellovibrionota	c__Bacteriovoracia	o__Bacteriovoracales	Bacteriovoracaceae	g__		93.45	0.049
W20_11	d__Bacteria	p__Pseudomonadota	c__Alphaproteobacteria	o__Caulobacterales	TH1-2	g__JAKFWI01		90.69	1.764
W20_12	d__Bacteria	p__Pseudomonadota	c__Alphaproteobacteria	o__Rhizobiales	UBA4765	g__UBA4765		90.21	1.681
W20_13	d__Bacteria	p__Planctomycetota	c__Planctomycetia	o__Pirellulales	UBA1268	g__QWPN01	QWPN01 sp003488325	93.91	0.862
W20_14	d__Bacteria	p__Actinomycetota	c__Actinomycetia	o__Mycobacteriales	Mycobacteriaceae	g__Mycobacterium	Mycobacterium sp018882965	95.44	2.548
W20_15	d__Bacteria	p__Pseudomonadota	c__Alphaproteobacteria	o__Rhizobiales	Hyphomicrobiaceae	g__Hyphomicrobium_B		92.54	3.951
W20_16	d__Bacteria	p__Actinomycetota	c__Acidimicrobiia	o__Acidimicrobiales	Ilumatobacteraceae	g__BACL27		91.35	4.017
W20_17	d__Bacteria	p__Pseudomonadota	c__Gammaproteobacteria	o__Burkholderiales	Burkholderiaceae	g__Limnobacter	Limnobacter sp001601825	96.33	0
W20_18	d__Bacteria	p__Pseudomonadota	c__Gammaproteobacteria	o__Burkholderiales	Burkholderiaceae_B	g__Acidovorax	Acidovorax temperans	96.65	0.42
W20_19	d__Bacteria	p__Pseudomonadota	c__Gammaproteobacteria	o__Burkholderiales	Rhodocyclaceae	g__Methyloversatilis	Methyloversatilis discipulorum_A	92.06	2.389
W20_2	d__Bacteria	p__Pseudomonadota	c__Gammaproteobacteria	o__Burkholderiales	Burkholderiaceae	g__Limnobacter		97.29	0.452
W20_20	d__Bacteria	p__Pseudomonadota	c__Alphaproteobacteria	o__Rhizobiales	Beijerinckiaceae	g__Rhabdaerophilum		95.35	2.298
W20_3	d__Bacteria	p__Pseudomonadota	c__Alphaproteobacteria	o__Rhodobacterales	Rhodobacteraceae	g__G019454225		91.23	1.679
W20_4	d__Bacteria	p__Pseudomonadota	c__Gammaproteobacteria	o__Burkholderiales	Burkholderiaceae_B	g__Hydrogenophaga	Hydrogenophaga sp011388215	96.26	2.19
W20_5	d__Bacteria	p__Pseudomonadota	c__Alphaproteobacteria	o__Caulobacterales	TH1-2	g__UBA4763	UBA4763 sp002403455	93.87	3.626
W20_6	d__Bacteria	p__Pseudomonadota	c__Alphaproteobacteria	o__Pelagibacterales	Pelagibacteraceae	g__Fonsibacter	Fonsibacter ubiquis	90.96	1.204
W20_7	d__Bacteria	p__Pseudomonadota	c__Alphaproteobacteria	o__Sphingomonadales	Sphingomonadaceae	g__Sphingopyxis		95.65	0.796
W20_8	d__Bacteria	p__Pseudomonadota	c__Alphaproteobacteria	o__Rhizobiales	Hyphomicrobiaceae	g__Hyphomicrobium_C		95.02	0.08
W20_9	d__Bacteria	p__Pseudomonadota	c__Alphaproteobacteria	o__Sphingomonadales	Sphingomonadaceae	g__Sphingopyxis	Sphingopyxis microcysteis	99.01	2.515
W21_1	d__Bacteria	p__Bacteroidota	c__Bacteroidia	o__NS11-12g	UBA9320	g__JAGVMN01		97.14	0
W21_10	d__Bacteria	p__Planctomycetota	c__Phycisphaerae	o__Tepidisphaerales	Tepidisphaeraceae	g__Humisphaera		98.86	1.581
W21_11	d__Bacteria	p__Verrucomicrobiota	c__Verrucomicrobiae	o__Verrucomicrobiales	Verrucomicrobiaceae	g__Prosthecobacter		96.15	1.02
W21_12	d__Bacteria	p__Pseudomonadota	c__Gammaproteobacteria	o__Burkholderiales	Nitrosomonadaceae	g__Nitrosomonas	Nitrosomonas sp019745325	99.49	0.505
W21_13	d__Bacteria	p__Pseudomonadota	c__Alphaproteobacteria	o__Rhizobiales	Beijerinckiaceae	g__Rhabdaerophilum	Rhabdaerophilum sp002928875	96.39	1.097
W21_14	d__Bacteria	p__Verrucomicrobiota	c__Verrucomicrobiae	o__Pedosphaerales	SXQI01	g__		91.59	2.364
W21_15	d__Bacteria	p__Bacteroidota	c__Bacteroidia	o__Flavobacteriales	Flavobacteriaceae	g__Flavobacterium		99.64	0.227
W21_16	d__Bacteria	p__Pseudomonadota	c__Gammaproteobacteria	o__Burkholderiales	Burkholderiaceae_B	g__Aquabacterium		92.37	0.506
W21_17	d__Bacteria	p__Pseudomonadota	c__Gammaproteobacteria	o__Burkholderiales	Burkholderiaceae_B	g__Acidovorax	Acidovorax sp000302535	99.11	1.284
W21_18	d__Bacteria	p__Pseudomonadota	c__Gammaproteobacteria	o__Burkholderiales	Burkholderiaceae	g__Limnobacter		98.6	0
W21_19	d__Bacteria	p__Pseudomonadota	c__Alphaproteobacteria	o__Rhizobiales	Xanthobacteraceae	g__Afipia		94.51	1.995
W21_2	d__Bacteria	p__Chlamydiota	c__Chlamydiia	o__2-12-FULL-49-11	VGMA01	g__VGMA01		95.27	0.337
W21_20	d__Bacteria	p__Pseudomonadota	c__Alphaproteobacteria	o__Sphingomonadales	Sphingomonadaceae	g__Novosphingobium	Novosphingobium sp003454795	99.24	3.239
W21_21	d__Bacteria	p__Pseudomonadota	c__Alphaproteobacteria	o__Caulobacterales	Caulobacteraceae	g__Caulobacter		93.84	1.385
W21_22	d__Bacteria	p__Pseudomonadota	c__Alphaproteobacteria	o__Caulobacterales	Caulobacteraceae	g__Brevundimonas		99.35	1.036
W21_23	d__Bacteria	p__Pseudomonadota	c__Alphaproteobacteria	o__Rhodobacterales	Rhodobacteraceae	g__Gemmobacter_B		99.33	0.427
W21_24	d__Bacteria	p__Pseudomonadota	c__Alphaproteobacteria	o__Micavibrionales	UBA2020	g__		92.48	2.173
W21_3	d__Bacteria	p__Verrucomicrobiota	c__Verrucomicrobiae	o__Verrucomicrobiales	Verrucomicrobiaceae	g__Prosthecobacter	Prosthecobacter sp019186985	100	1.7
W21_4	d__Bacteria	p__Actinomycetota	c__Thermoleophilia	o__Solirubrobacterales	Solirubrobacteraceae	g__SYBY01		95.49	4.395
W21_5	d__Bacteria	p__Bacteroidota	c__Bacteroidia	o__Chitinophagales	Chitinophagaceae	g__Sediminibacterium	Sediminibacterium sp013391385	99.5	0.519
W21_6	d__Bacteria	p__Pseudomonadota	c__Gammaproteobacteria	o__UBA1113	UBA1113	g__		95.34	1.259
W21_7	d__Bacteria	p__Pseudomonadota	c__Gammaproteobacteria	o__Burkholderiales	Burkholderiaceae	g__Limnobacter	Limnobacter sp001601825	95.87	0.213
W21_8	d__Bacteria	p__Pseudomonadota	c__Alphaproteobacteria	o__Rhizobiales	Hyphomicrobiaceae	g__CAMDPA01		93.09	3.024
W21_9	d__Bacteria	p__Verrucomicrobiota	c__Verrucomicrobiae	o__Pedosphaerales	SXTU01	g__SXTU01		97.12	4.954
W3_1	d__Bacteria	p__Pseudomonadota	c__Gammaproteobacteria	o__Pseudomonadales	Moraxellaceae	g__Perlucidibaca	Perlucidibaca piscinae	91.75	0.555
W3_10	d__Bacteria	p__Pseudomonadota	c__Gammaproteobacteria	o__Burkholderiales	Burkholderiaceae	g__Noviherbaspirillum		98.17	2.182
W3_11	d__Bacteria	p__Pseudomonadota	c__Alphaproteobacteria	o__Rhodobacterales	Rhodobacteraceae	g__		95.64	4.353
W3_2	d__Bacteria	p__Pseudomonadota	c__Alphaproteobacteria	o__Rhizobiales	Beijerinckiaceae	g__Bosea	Bosea sp021732895	97.8	2.077
W3_3	d__Bacteria	p__Pseudomonadota	c__Alphaproteobacteria	o__Sphingomonadales	Sphingomonadaceae	g__Hankyongella		96.81	0.217
W3_4	d__Bacteria	p__Pseudomonadota	c__Alphaproteobacteria	o__Caulobacterales	TH1-2	g__UBA4763	UBA4763 sp002403455	95.07	3.058
W3_5	d__Bacteria	p__Pseudomonadota	c__Alphaproteobacteria	o__Rhizobiales	Hyphomicrobiaceae	g__Hyphomicrobium_B		99.19	1.809
W3_6	d__Bacteria	p__Pseudomonadota	c__Gammaproteobacteria	o__Burkholderiales	Burkholderiaceae	g__Limnobacter	Limnobacter sp001601825	98.78	0.452
W3_7	d__Bacteria	p__Planctomycetota	c__Planctomycetia	o__Planctomycetales	Planctomycetaceae	g__TH-plancto1		97.62	2.911
W3_8	d__Bacteria	p__Pseudomonadota	c__Gammaproteobacteria	o__Burkholderiales	Burkholderiaceae	g__Undibacterium		97.87	0.199
W3_9	d__Bacteria	p__Pseudomonadota	c__Alphaproteobacteria	o__Rhizobiales	Rhizobiaceae	g__FKL33		98.97	1.356
W4_1	d__Bacteria	p__Bacteroidota	c__Bacteroidia	o__Cytophagales	Spirosomaceae	g__		90.51	3.269
W4_10	d__Bacteria	p__Cyanobacteriota	c__Vampirovibrionia	o__Obscuribacterales	Obscuribacteraceae	g__JAFKGK01	JAFKGK01 sp017307165	96.58	3.228
W4_2	d__Bacteria	p__Pseudomonadota	c__Alphaproteobacteria	o__Sphingomonadales	Sphingomonadaceae	g__Sphingobium		91.55	1.431
W4_3	d__Bacteria	p__Planctomycetota	c__Planctomycetia	o__Planctomycetales	Planctomycetaceae	g__TH-plancto1		94.38	2.247
W4_4	d__Bacteria	p__Pseudomonadota	c__Gammaproteobacteria	o__Nevskiales	Nevskiaceae	g__Stagnimonas		95.23	2.59
W4_5	d__Bacteria	p__Pseudomonadota	c__Alphaproteobacteria	o__Sphingomonadales	Sphingomonadaceae	g__Novosphingobium		92.24	4.749
W4_6	d__Bacteria	p__Pseudomonadota	c__Alphaproteobacteria	o__Rhizobiales	UBA4765	g__UBA4765		91.45	1.708
W4_7	d__Bacteria	p__Pseudomonadota	c__Gammaproteobacteria	o__Burkholderiales	Burkholderiaceae_B	g__Aquabacterium		91.09	3.869
W4_8	d__Bacteria	p__Planctomycetota	c__Planctomycetia	o__Pirellulales	Pirellulaceae	g__Pirellula		91.5	0.381
W4_9	d__Bacteria	p__Pseudomonadota	c__Alphaproteobacteria	o__Rhizobiales	Beijerinckiaceae	g__Bosea	Bosea sp021732895	93.1	3.087
W5_1	d__Bacteria	p__Pseudomonadota	c__Alphaproteobacteria	o__Rhodobacterales	Rhodobacteraceae	g__		96.33	2.017
W5_10	d__Bacteria	p__Planctomycetota	c__Planctomycetia	o__Planctomycetales	Planctomycetaceae	g__		93.59	3.37
W5_11	d__Bacteria	p__Pseudomonadota	c__Gammaproteobacteria	o__Nevskiales	Nevskiaceae	g__Solimonas_A		98.71	3.97
W5_12	d__Bacteria	p__Planctomycetota	c__Planctomycetia	o__Gemmatales	Gemmataceae	g__REEB421		97.72	1.57
W5_13	d__Bacteria	p__Cyanobacteriota	c__Vampirovibrionia	o__Obscuribacterales	Obscuribacteraceae	g__JAFKGK01	JAFKGK01 sp017307165	97.43	3.133
W5_14	d__Bacteria	p__Pseudomonadota	c__Alphaproteobacteria	o__Caulobacterales	TH1-2	g__UBA4763	UBA4763 sp002403455	90.38	2.976
W5_15	d__Bacteria	p__Pseudomonadota	c__Alphaproteobacteria	o__Rhizobiales	Beijerinckiaceae	g__Bosea	Bosea sp021732895	91.82	0.626
W5_16	d__Bacteria	p__Planctomycetota	c__Planctomycetia	o__Planctomycetales	Planctomycetaceae	g__DSVQ01		98.87	0
W5_2	d__Bacteria	p__Pseudomonadota	c__Gammaproteobacteria	o__Nevskiales	Nevskiaceae	g__Nevskia		91.63	3.547
W5_3	d__Bacteria	p__Planctomycetota	c__Planctomycetia	o__Planctomycetales	Planctomycetaceae	g__TH-plancto1		96.62	2.247
W5_4	d__Bacteria	p__Pseudomonadota	c__Alphaproteobacteria	o__Acetobacterales	Acetobacteraceae	g__JAIEOP01		91.29	4.508
W5_5	d__Bacteria	p__Pseudomonadota	c__Alphaproteobacteria	o__Sphingomonadales	Sphingomonadaceae	g__Sphingorhabdus_B	Sphingorhabdus_B contaminans	98.63	1.072
W5_6	d__Bacteria	p__Pseudomonadota	c__Alphaproteobacteria	o__Azospirillales	Azospirillaceae	g__Niveispirillum		92	1.091
W5_7	d__Bacteria	p__Pseudomonadota	c__Alphaproteobacteria	o__Rhizobiales	UBA4765	g__UBA4765		96.49	0.608
W5_8	d__Bacteria	p__Planctomycetota	c__Planctomycetia	o__Planctomycetales	Planctomycetaceae	g__SXXK01		91.14	1.253
W5_9	d__Bacteria	p__Pseudomonadota	c__Alphaproteobacteria	o__Sphingomonadales	Sphingomonadaceae	g__		97.86	0.455
W6_1	d__Bacteria	p__Gemmatimonadota	c__Gemmatimonadetes	o__Gemmatimonadales	Gemmatimonadaceae	g__Gemmatimonas		94.5	1.098
W6_10	d__Bacteria	p__Pseudomonadota	c__Alphaproteobacteria	o__Rhizobiales	Hyphomicrobiaceae	g__Hyphomicrobium_B		96.98	1.333
W6_11	d__Bacteria	p__Planctomycetota	c__Planctomycetia	o__Planctomycetales	Planctomycetaceae	g__JAKFUF01		97.3	0
W6_12	d__Bacteria	p__Planctomycetota	c__Planctomycetia	o__Planctomycetales	Planctomycetaceae	g__SXKJ01		96.62	2.247
W6_13	d__Bacteria	p__Pseudomonadota	c__Alphaproteobacteria	o__Sphingomonadales	Sphingomonadaceae	g__Sphingopyxis		94.91	1.49
W6_14	d__Bacteria	p__Pseudomonadota	c__Alphaproteobacteria	o__Rickettsiales		g__		90.04	2.218
W6_2	d__Bacteria	p__Pseudomonadota	c__Alphaproteobacteria	o__Caulobacterales	Caulobacteraceae	g__Phenylobacterium		97.27	1.32
W6_3	d__Bacteria	p__Planctomycetota	c__GCA-002687715	o__GCA-002687715	CAIWVZ01	g__		94.62	4.838
W6_4	d__Bacteria	p__Pseudomonadota	c__Gammaproteobacteria	o__Nevskiales	Nevskiaceae	g__JACPFV01		92.75	2.536
W6_5	d__Bacteria	p__Pseudomonadota	c__Alphaproteobacteria	o__Sphingomonadales	Sphingomonadaceae	g__Sphingorhabdus_B	Sphingorhabdus_B sp023262005	96.43	1.232
W6_6	d__Bacteria	p__Pseudomonadota	c__Alphaproteobacteria	o__Sphingomonadales	Sphingomonadaceae	g__Sphingorhabdus_B	Sphingorhabdus_B contaminans	97.95	0.877
W6_7	d__Bacteria	p__Verrucomicrobiota	c__Verrucomicrobiae	o__Pedosphaerales	UBA9464	g__CAIWAH01		97.18	2.732
W6_8	d__Bacteria	p__Pseudomonadota	c__Gammaproteobacteria	o__Nevskiales	Nevskiaceae	g__Solimonas_A	Solimonas_A fluminis	93.15	3.517
W6_9	d__Bacteria	p__Pseudomonadota	c__Gammaproteobacteria	o__Burkholderiales	SG8-41	g__Ga0077527	Ga0077527 sp019751125	98.89	1.639
W7_1	d__Bacteria	p__Planctomycetota	c__Planctomycetia	o__Planctomycetales	Planctomycetaceae	g__SXKJ01		95.5	3.37
W7_10	d__Bacteria	p__Verrucomicrobiota	c__Verrucomicrobiae	o__Pedosphaerales	UBA9464	g__CAIWAH01		96.17	2.732
W7_11	d__Bacteria	p__Pseudomonadota	c__Gammaproteobacteria	o__Burkholderiales	SG8-41	g__Ga0077527	Ga0077527 sp019751125	98.86	0.868
W7_12	d__Bacteria	p__Pseudomonadota	c__Alphaproteobacteria	o__Sphingomonadales	Sphingomonadaceae	g__Sphingopyxis		92.77	2.173
W7_13	d__Bacteria	p__Pseudomonadota	c__Gammaproteobacteria	o__Nevskiales	Nevskiaceae	g__JACPFV01		96.51	1.177
W7_14	d__Bacteria	p__Pseudomonadota	c__Alphaproteobacteria	o__Caulobacterales	Caulobacteraceae	g__Phenylobacterium		95.9	2.683
W7_15	d__Bacteria	p__Pseudomonadota	c__Alphaproteobacteria	o__Sphingomonadales	Sphingomonadaceae	g__Sphingorhabdus_B	Sphingorhabdus_B contaminans	98.29	2.072
W7_16	d__Bacteria	p__Pseudomonadota	c__Alphaproteobacteria	o__Sphingomonadales	Sphingomonadaceae	g__Sphingorhabdus_B	Sphingorhabdus_B sp023262005	96.86	0.775
W7_17	d__Bacteria	p__Bacteroidota	c__Kapabacteria	o__Kapabacteriales	Kapabacteriaceae	g__ZLKRG46		90.71	1.415
W7_2	d__Bacteria	p__Pseudomonadota	c__Gammaproteobacteria	o__Nevskiales	Nevskiaceae	g__Panacagrimonas		99.11	2.324
W7_3	d__Bacteria	p__Actinomycetota	c__Thermoleophilia	o__Solirubrobacterales	Solirubrobacteraceae	g__SYBY01		99.14	1.282
W7_4	d__Bacteria	p__Pseudomonadota	c__Alphaproteobacteria	o__Sphingomonadales	Sphingomonadaceae	g__Novosphingobium		98.71	0.625
W7_5	d__Bacteria	p__Planctomycetota	c__Planctomycetia	o__Gemmatales	Gemmataceae	g__Urbifossiella		92.95	2.272
W7_6	d__Bacteria	p__Pseudomonadota	c__Alphaproteobacteria	o__Rickettsiales		g__		95.26	1.184
W7_7	d__Bacteria	p__Actinomycetota	c__Thermoleophilia	o__Solirubrobacterales	Solirubrobacteraceae	g__JAGIBJ01		96.58	0.854
W7_8	d__Bacteria	p__Planctomycetota	c__Planctomycetia	o__Planctomycetales	Planctomycetaceae	g__JAKFUF01		97.7	1.352
W7_9	d__Bacteria	p__Pseudomonadota	c__Alphaproteobacteria	o__SHVZ01	SHVZ01	g__SHVZ01		98.91	2.753
W8_1	d__Bacteria	p__Planctomycetota	c__Planctomycetia	o__Planctomycetales	Planctomycetaceae	g__JAKFVC01		93.62	4.022
W8_2	d__Bacteria	p__Pseudomonadota	c__Alphaproteobacteria	o__Rhizobiales	UBA4765	g__UBA4765		96.18	2.402
W8_3	d__Bacteria	p__Pseudomonadota	c__Alphaproteobacteria	o__Sphingomonadales	Sphingomonadaceae	g__Erythrobacter	Erythrobacter donghaensis_B	92.31	4.607
W8_4	d__Bacteria	p__Pseudomonadota	c__Alphaproteobacteria	o__Caulobacterales	Hyphomonadaceae	g__UBA7672		97.61	1.623
W8_5	d__Bacteria	p__Actinomycetota	c__Thermoleophilia	o__Solirubrobacterales	Solirubrobacteraceae	g__JAGIBJ01		94.44	0.997
W8_6	d__Bacteria	p__Pseudomonadota	c__Gammaproteobacteria	o__Burkholderiales	Burkholderiaceae_B	g__PHCI01	PHCI01 sp002842205	99.53	0.467
W8_7	d__Bacteria	p__Planctomycetota	c__Planctomycetia	o__Planctomycetales	Planctomycetaceae	g__JAKFVC01		96.55	3.448
W8_8	d__Bacteria	p__Pseudomonadota	c__Alphaproteobacteria	o__SHVZ01	SHVZ01	g__SHVZ01		98.26	1.521
W8_9	d__Bacteria	p__Pseudomonadota	c__Gammaproteobacteria	o__Nevskiales	Nevskiaceae	g__Hydrocarboniphaga		92.99	1.479
W9_1	d__Bacteria	p__Actinomycetota	c__Actinomycetia	o__Mycobacteriales	Mycobacteriaceae	g__Mycobacterium	Mycobacterium iranicum	91.88	1.016
W9_10	d__Bacteria	p__Planctomycetota	c__Planctomycetia	o__Planctomycetales	Planctomycetaceae	g__JAKFVC01		97.7	4.597
W9_11	d__Bacteria	p__Verrucomicrobiota	c__Verrucomicrobiae	o__Pedosphaerales	UBA9464	g__CAIWAH01		95.47	2.732
W9_2	d__Bacteria	p__Pseudomonadota	c__Alphaproteobacteria	o__Reyranellales	Reyranellaceae	g__Reyranella	Reyranella aquatilis	94.44	2.254
W9_3	d__Bacteria	p__Pseudomonadota	c__Alphaproteobacteria	o__Rhizobiales	Hyphomicrobiaceae	g__Hyphomicrobium_B		90.57	2.116
W9_4	d__Bacteria	p__Pseudomonadota	c__Alphaproteobacteria	o__Rhizobiales	Xanthobacteraceae	g__Bradyrhizobium	Bradyrhizobium japonicum_C	93.81	3.176
W9_5	d__Bacteria	p__Planctomycetota	c__Planctomycetia	o__Pirellulales	Pirellulaceae	g__Pirellula		92.74	0.191
W9_6	d__Bacteria	p__Actinomycetota	c__Actinomycetia	o__Mycobacteriales	Mycobacteriaceae	g__Mycobacterium	Mycobacterium abscessus	98.33	0.666
W9_7	d__Bacteria	p__Pseudomonadota	c__Alphaproteobacteria	o__Sphingomonadales	Sphingomonadaceae	g__Erythrobacter	Erythrobacter sp013822695	90.99	4.55
W9_8	d__Bacteria	p__Pseudomonadota	c__Alphaproteobacteria	o__Sphingomonadales	Sphingomonadaceae	g__Novosphingobium		93.47	1.433
W9_9	d__Bacteria	p__Actinomycetota	c__Actinomycetia	o__Mycobacteriales	Mycobacteriaceae	g__Mycobacterium		99.66	4.846
